# Genotype and environment shape gene regulatory variation in switchgrass

**DOI:** 10.64898/2026.11.11.765962

**Authors:** Colette S. Berg, Caio Guilherme Pereira, Avinash Sreedasyam, John Lovell, Xiaoyu Weng, Jason Bonnette, Yuko Yoshinaga, Chris Daum, Anna Lipzen, Jeremy Schmutz, Thomas E. Juenger, David B. Lowry

## Abstract

Local adaptation is contingent on genotype-by-environment interactions, which are often mediated by variation in gene expression. The causes and consequences of variation in gene expression are complex, and they are rarely evaluated under the multi-dimensional environmental regimes that occur in the field. Here, we investigate switchgrass gene expression variation in contrasting sites in Michigan and Texas. We examined differentially expressed genes between upland and lowland switchgrass genotypes and found that genes with genotype x environment (GxE) interactions were enriched for GO terms related to phosphorus metabolism. After mapping expression quantitative trait loci (eQTL) in a switchgrass diversity panel in both sites, we compared distinct categories of eQTL to investigate their effects on gene expression in contrasting environments and their evolutionary history. Cis regulatory variants are more likely to have consistent effects across sites, while trans regulatory variants were more likely to have site-specific effects, and are more likely to underlie changes in gene expression between sites. Lower minor allele frequency in trans regulatory variants is consistent with stronger purifying selection. Furthermore, site-specific regulatory variants exhibited intermediate minor allele frequencies, consistent with balancing selection or soft sweeps. Finally, motivated by enrichment for phosphorus-related genes exhibiting differential expression between sites, we conducted a GWAS for leaf phosphorus concentration in the diversity panel. By overlaying the GWAS results with the eQTL map, we characterized cis and trans regulation of candidate genes for leaf P concentration in Michigan and Texas. Together, this work provides novel insights on the molecular basis and evolutionary history of GxE interactions in switchgrass.
