## Supplemental Table 4 for "Genotype and environment shape gene regulatory variation in switchgrass"

Table S4. Top 10 hub genes of all gene coexpression modules in AP13 and DAC6 reared in Michigan and Texas, identified by Weighted Gene Coexpression Network Analysis
Module	Gene ID	Annotation
black	Pavir.3NG311924	RNA recognition motif (RRM_1) // Heterogeneous nuclear ribonucleoprotein Q acidic domain (hnRNP_Q_AcD)
black	Pavir.2NG123012	TRYPTOPHAN_TYROSINE PERMEASE
black	Pavir.9KG438950	AMINO-ACID ACETYLTRANSFERASE NAGS1, CHLOROPLASTIC-RELATED
black	Pavir.8KG017280	PHOTOTROPIN-1
black	Pavir.4KG206925	MITOGEN-ACTIVATED PROTEIN KINASE KINASE KINASE 1A
black	Pavir.9NG334900	N6-ADENOSINE-METHYLTRANSFERASE SUBUNIT METTL14
black	Pavir.9KG096000	EGF-like calcium-binding domain // PA domain // Complement Clr-like EGF domain // Thioredoxin-like superfamily // PA domain superfamily
black	Pavir.5NG376100	AFG1-LIKE ATPASE FAMILY PROTEIN
black	Pavir.6KG242300	PROTEIN KINASE DOMAIN-CONTAINING PROTEIN
black	Pavir.2KG163872	TRYPTOPHAN_TYROSINE PERMEASE
blue	Pavir.3KG446900	BIFUNCTIONAL 3-DEHYDROQUINATE DEHYDRATASE/SHIKIMATE DEHYDROGENASE, CHLOROPLASTIC
blue	Pavir.5KG496000	OS01G0701900 PROTEIN
blue	Pavir.9KG314100	MLO-LIKE PROTEIN
blue	Pavir.3KG235700	OS05G0494100 PROTEIN
blue	Pavir.1NG051000	KIP1-like protein (KIP1)
blue	Pavir.2NG336045	AUGMIN SUBUNIT 8
blue	Pavir.2NG005400	POLYADENYLATE-BINDING PROTEIN RBP45B
blue	Pavir.6NG070100	DYW DOMAIN-CONTAINING PROTEIN
blue	Pavir.5KG072587	PRA1 FAMILY PROTEIN
blue	Pavir.2KG164440	OS10G0559550 PROTEIN
brown	Pavir.2KG103300	1-deoxy-D-xylulose-5-phosphate reductoisomerase. / DXP-reductoisomerase. // 1-deoxy-D-xylulose-5-phosphate synthase. / DXP-synthase
brown	Pavir.4NG319700	WAT1-RELATED PROTEIN
brown	Pavir.4KG368700	MYB FAMILY TRANSCRIPTION FACTOR MPH1
brown	Pavir.9KG466300	acetate-CoA ligase. / acyl-activating enzyme. // medium-activating enzyme. // medium-chain acyl-CoA ligase. / fatty acid thiokinase (medium chain).
brown	Pavir.9KG186540	INACTIVE SERINE_THREONINE-PROTEIN KINASE FNKC-RELATED
brown	Pavir.4NG271000	CORE-2_I-BRANCHING BETA-1,6-N-ACETYLGLUCOSAMINYLTRANSFERASE FAMILY PROTEIN
brown	Pavir.5NG638000	OS01G0958500 PROTEIN
brown	Pavir.3NG182096	PROTEIN MALE DISCOVERER 2
brown	Pavir.6KG138200	Protein kinase domain (Pkinase) // Leucine Rich Repeat (LRR_1) // Leucine rich repeat N-terminal domain (LRRNT_2) // Leucine Rich repeat (LRR_6) // Leucine rich repeat (LRR_8) // Brassinosteroid receptor island domain (Island)
brown	Pavir.9KG463300	HEME BINDING PROTEIN
cyan	Pavir.1KG056300	ESCRT-I complex subunit VPS37 (VPS37)
cyan	Pavir.5NG170968	METHYLTRANSFERASE PMT24-RELATED
cyan	Pavir.9KG408839	OS07G0200000 PROTEIN
cyan	Pavir.2NG544700	CALCIUM-DEPENDENT PROTEIN KINASE 32
cyan	Pavir.3KG262600	Trypsin-like peptidase domain (Trypsin_2)
cyan	Pavir.5KG699600	OS01G0900800 PROTEIN
cyan	Pavir.9KG435600	EXPRESSED PROTEIN
cyan	Pavir.2KG389000	ASPARTYL PROTEASE FAMILY PROTEIN
cyan	Pavir.2KG498300	CALCIUM-DEPENDENT PROTEIN KINASE 32
cyan	Pavir.1KG208404	exocyst complex component 3 (EXOC3, SEC6L1)
green	Pavir.2KG226200	Cellulose synthase (Cellulose_synt) // Zinc-binding RING-finger (zf-UDP)
green	Pavir.9NG096900	COBRA-LIKE EXTRACELLULAR GLYCOSYL-PHOSPHATIDYL INOSITOL-ANCHORED FAMILY PROTEIN-RELATED
green	Pavir.9NG198600	Cellulose synthase (Cellulose_synt) // Zinc-binding RING-finger (zf-UDP)
green	Pavir.1NG442000	CYCLIN-DEPENDENT-4
green	Pavir.6KG290900	RESPIRATORY BURST OXIDASE HOMOLOG PROTEIN E
green	Pavir.6KG398700	KINESIN-LIKE PROTEIN KIN-7A
green	Pavir.4KG053600	OS06G0126500 PROTEIN
green	Pavir.5NG204900	MYB DOMAIN PROTEIN 55
green	Pavir.3KG308800	MITOGEN-ACTIVATED PROTEIN KINASE 7
green	Pavir.4NG066861	DIRIGENT PROTEIN
greenyellow	Pavir.7NG187717	22.0 KDA HEAT SHOCK PROTEIN
greenyellow	Pavir.1KG437200	MECHANOSENSITIVE ION CHANNEL PROTEIN 6-RELATED
greenyellow	Pavir.7KG160600	INHIBITOR OF BRUTON TYROSINE KINASE // HECT AND RLD DOMAIN CONTAINING E3 UBIQUITIN LIGASE 4, ISOFORM C
greenyellow	Pavir.2KG239600	FOLATE-BIOPTERIN TRANSPORTER 8, CHLOROPLASTIC-RELATED
greenyellow	Pavir.1KG223800	PROTEIN PHOSPHATASE 2C 14-RELATED
greenyellow	Pavir.8NG332502	OS05G0250700 PROTEIN
greenyellow	Pavir.8KG244033	OS06G0707733 PROTEIN
greenyellow	Pavir.2KG376400	B-BOX ZINC FINGER PROTEIN 18
greenyellow	Pavir.3KG132200	NUCLEAR ENVELOPE-ASSOCIATED PROTEIN 2
greenyellow	Pavir.3KG316700	OS05G0337200 PROTEIN
grey60	Pavir.2KG341300	S-ADENOSYLMETHIONINE DECARBOXYLASE PROENZYME
grey60	Pavir.2KG564100	OS07G0645000 PROTEIN
grey60	Pavir.9KG389000	SUCROSE SYNTHASE 1
grey60	Pavir.9NG183600	IQ motif, EF-hand binding site // P-loop containing nucleoside triphosphate hydrolase
grey60	Pavir.5NG294200	GERMIN-LIKE PROTEIN
grey60	Pavir.2KG569900	FSH1 DOMAIN-CONTAINING PROTEIN
grey60	Pavir.9NG567500	phosphomevalonate kinase. / phosphomevalonate kinase.
grey60	Pavir.5NG612000	BETA-1,4-XYLOSYLTRANSFERASE IRX10L-RELATED
grey60	Pavir.7NG089200	UDP-XYLOSE TRANSPORTER 1
grey60	Pavir.5KG745600	BETA-1,4-XYLOSYLTRANSFERASE IRX10L-RELATED
lightcyan	Pavir.3NG167700	OS05G0267800 PROTEIN
lightcyan	Pavir.7KG270500	poly(U)-specific endoribonuclease (ENDOU, PP11)
lightcyan	Pavir.9NG191700	PROTEIN FAR1-RELATED SEQUENCE
lightcyan	Pavir.5NG012318	RHODANESE_CELL CYCLE CONTROL PHOSPHATASE SUPERFAMILY PROTEIN
lightcyan	Pavir.9KG395800	PROTEIN STRUBBELIG-RECEPTOR FAMILY 4
lightcyan	Pavir.4NG338700	OS06G0728700 PROTEIN
lightcyan	Pavir.7KG376000	PLASTID DIVISION PROTEIN CDP1, CHLOROPLASTIC
lightcyan	Pavir.5NG613500	EXPRESSED PROTEIN
lightcyan	Pavir.9KG521200	PROTEIN CRAMPED-LIKE
lightcyan	Pavir.5KG454100	OS01G0641700 PROTEIN
magenta	Pavir.3NG296609	ureidoglycolate amidohydrolase. / ureidoglycolate hydrolase.
magenta	Pavir.9NG252400	membrane-associated progesterone receptor component (PGRMC1_2)
magenta	Pavir.6KG255900	REPEAT FAMILY PROTEIN, PUTATIVE, EXPRESSED-RELATED
magenta	Pavir.3NG292895	OS12G0112200 PROTEIN
magenta	Pavir.6KG194100	HYPERSENSITIVE-INDUCED RESPONSE PROTEIN 2
magenta	Pavir.9KG309700	phosphonate dehydrogenase. / phosphite dehydrogenase.
magenta	Pavir.4NG023300	indole-3-glycerol-phosphate synthase. / indoleglycerol phosphate synthetase.
magenta	Pavir.5KG777201	no def line available
magenta	Pavir.5KG588300	UDP-GLYCOSYLTRANSFERASE 87A2
magenta	Pavir.7NG376400	Adaptor protein NUB1, contains UBA domain
midnightblue	Pavir.1KG086600	cinnamoyl-CoA reductase. / cinnamoyl-CoA reductase.
midnightblue	Pavir.1NG060600	OS02G0165100 PROTEIN
midnightblue	Pavir.5KG490900	REGULATOR OF VPS4 ACTIVITY PROTEIN-RELATED
midnightblue	Pavir.7NG308700	Ca2+/calmodulin-dependent protein kinase, EF-Hand protein superfamily // Serine/threonine protein kinase
midnightblue	Pavir.8KG028204	CALCIUM-BINDING PROTEIN CML49-RELATED
midnightblue	Pavir.7KG239000	OS02G0624400 PROTEIN
midnightblue	Pavir.8KG148801	peroxin-16 (PEX16)
midnightblue	Pavir.9KG432800	PROTEIN ENHANCED DISEASE RESISTANCE 4
midnightblue	Pavir.7NG354500	OS02G0624400 PROTEIN
midnightblue	Pavir.5NG170941	NAC DOMAIN-CONTAINING PROTEIN
pink	Pavir.3NG258250	protein-serine/threonine kinase (E2.7.11.-) // serine/threonine kinase 38 [EC:2.7.11.1] (STK38, NDR)
pink	Pavir.2NG454300	OS09G0540900 PROTEIN
pink	Pavir.3KG209781	AUXILIN-LIKE PROTEIN 1
pink	Pavir.1KG432300	MITOCHONDRIAL SUBSTRATE CARRIER FAMILY PROTEIN
pink	Pavir.5KG720600	OS01G0919500 PROTEIN
pink	Pavir.9NG354800	UBIQUITIN CARBOXYL-TERMINAL HYDROLASE 10-RELATED
pink	Pavir.9KG401300	JMJC DOMAIN-CONTAINING PROTEIN 8
pink	Pavir.9NG796000	chitobiosyldiphosphodolichol beta-mannosyltransferase. / mannosyltransferase.
pink	Pavir.9KG128470	Domain unknown function DUF295 // F-box-like domain superfamily
pink	Pavir.4KG064300	HISTONE-LYSINE N-METHYLTRANSFERASE E(Z)-LYSINE N
purple	Pavir.9KG193500	nucleolin (NCL, NSR1)
purple	Pavir.9NG222200	lysine-tRNA ligase. / lysyl-tRNA synthetase.
purple	Pavir.3NG179514	tRNA(Met) cytidine acetyltransferase. / tRNA(Met) cytidine acetyltransferase.
purple	Pavir.9KG412224	nucleolar protein 4 (NOP4, RBM28)
purple	Pavir.2NG643000	ATP-dependent RNA helicase DDX52/ROK1 [EC:3.6.4.13] (DDX52, ROK1)
purple	Pavir.7NG227000	elongator complex protein 3 [EC:2.3.1.48] (ELP3, KAT9)
purple	Pavir.2NG400100	tRNA (cytosine(34)-C(5))-methyltransferase. / tRNA (cytosine(34)-C(5))-methyltransferase. // DNA (cytosine-5-methyltransferase. / Type II DNA methylase.
purple	Pavir.9NG306900	nucleolin (NCL, NSR1)
purple	Pavir.5KG596300	U3 small nucleolar RNA-associated protein 11 (UTP11)
purple	Pavir.9NG594600	PROTEIN NOL-5
red	Pavir.3KG064100	LEUCINE-RICH REPEAT RECEPTOR PROTEIN KINASE HPCA1
red	Pavir.8KG312500	OS11G0604900 PROTEIN
red	Pavir.2KG335800	oryzalexin E synthase. / CYP76M6.
red	Pavir.9NG698100	RING-TYPE E3 UBIQUITIN TRANSFERASE
red	Pavir.9NG062998	MAJOR FACILITATOR SUPERFAMILY PROTEIN
red	Pavir.2KG083500	pantetheine-phosphate adenylyltransferase. / PPAT.
red	Pavir.3NG141006	coronatine-insensitive protein 1 (COI-1)
red	Pavir.5KG344200	Predicted transporter (major facilitator superfamily)
red	Pavir.4KG349300	CYTOCHROME P450 714C2
red	Pavir.9KG483900	ABC TRANSPORTER C FAMILY MEMBER 3-RELATED
salmon	Pavir.9KG027613	16S rRNA (guanine(966)-N(2))-methyltransferase. / m(2)G966 methyltransferase.
salmon	Pavir.3KG217100	PPR_LONG DOMAIN-CONTAINING PROTEIN
salmon	Pavir.9NG101700	YTH DOMAIN-CONTAINING PROTEIN ECT2-RELATED
salmon	Pavir.5KG424300	PHOSPHOGLYCERATE MUTASE FAMILY PROTEIN
salmon	Pavir.7KG328500	Peptidase S8 propeptide/proteinase inhibitor I9 superfamily
salmon	Pavir.6NG034500	DAG PROTEIN-RELATED
salmon	Pavir.3KG124160	ATP BINDING PROTEIN
salmon	Pavir.9KG535026	MAF-LIKE PROTEIN
salmon	Pavir.3NG140802	ATP BINDING PROTEIN
salmon	Pavir.7NG374900	aspartyl-tRNA(Asn)/glutamyl-tRNA(Gln) amidotransferase subunit A (gatA, QRSL1)
tan	Pavir.2KG268416	ACT DOMAIN-CONTAINING PROTEIN
tan	Pavir.2NG336231	FCS-LIKE ZINC FINGER 17
tan	Pavir.1NG251300	GLYCEROPHOSPHOCHOLINE PHOSPHODIESTERASE GPCPD1
tan	Pavir.1KG296000	GLYCEROPHOSPHOCHOLINE PHOSPHODIESTERASE GPCPD1
tan	Pavir.9NG740900	Uncharacterized high-glucose-regulated protein
tan	Pavir.9NG008600	4-phytase. / phytate 6-phosphatase. // arginine decarboxylase. / L-arginine carboxy-lyase.
tan	Pavir.3NG311700	INACTIVE PURPLE ACID PHOSPHATASE 1-RELATED
tan	Pavir.4KG319200	SPX DOMAIN-CONTAINING PROTEIN 2
tan	Pavir.9KG483100	SAP domain-containing ribonucleoprotein (SARNP, CIP29, THO1)
tan	Pavir.4KG019900	ENOLASE 1
turquoise	Pavir.6NG335502	mitotic spindle assembly checkpoint protein MAD2B (MD2L2)
turquoise	Pavir.3KG460525	no def line available
turquoise	Pavir.4NG228000	OS01G0776500 PROTEIN
turquoise	Pavir.7NG360300	EXPRESSED PROTEIN
turquoise	Pavir.2NG338300	OS07G0665300 PROTEIN
turquoise	Pavir.8NG122014	no def line available
turquoise	Pavir.1KG156600	F-box domain // Galactose oxidase/kelch, beta-propeller // F-box associated domain, type 3 // F-box-like domain superfamily
turquoise	Pavir.1KG190900	OS02G0221900 PROTEIN
turquoise	Pavir.8NG213602	no def line available
turquoise	Pavir.5NG244400	Eukaryotic aspartyl protease (Asp) // Xylanase inhibitor C-terminal (TAXi_C) // Xylanase inhibitor N-terminal (TAXi_N)
yellow	Pavir.2NG299003	STARCH SYNTHASE, CHLOROPLASTIC_AMYLOPLASTIC
yellow	Pavir.9KG088800	OS03G0323500 PROTEIN
yellow	Pavir.6KG154700	GLUCOSE-1-PHOSPHATE ADENYLYLTRANSFERASE LARGE SUBUNIT 1, CHLOROPLASTIC
yellow	Pavir.5KG711700	OS01G0914000 PROTEIN
yellow	Pavir.3KG156300	ADENINE NUCLEOTIDE TRANSPORTER BT1, CHLOROPLASTIC/MITOCHONDRIAL
yellow	Pavir.7NG243743	PROTECTION OF TELOMERES PROTEIN 1
yellow	Pavir.7NG322200	MALTOSE EXCESS PROTEIN 1, CHLOROPLASTIC-RELATED
yellow	Pavir.7KG395168	CHLOROPLASTIC LIPOCALIN
yellow	Pavir.1NG559100	N-acetyl-D-muramate 6-phosphate phosphatase. / N-acetyl-D-muramate 6-phosphate phosphatase
yellow	Pavir.5KG694800	Trigger factor, ribosome-binding, bacterial // Trigger factor ribosome-binding domain superfamily
