## Supplemental Table 9 for "Genotype and environment shape gene regulatory variation in switchgrass"

Table S9. Candidate genes from the leaf phosphorus concentration GWAS in each site and population, with their annotations and whether they overlap with mapped cis and trans eQTL
chr	posName	P	locusName	regulated	near_transeQTL	4Way_QTL_overlap	start	end	site	subpop	annotation_info
Chr06K	Chr06K_3255717	2.14E-06	Pavir.6KG029100	NA	no		3243580	3248822	KBSM	Atlantic	(1 of 1) IPR006068//IPR023298 - Cation-transporting P-type ATPase, C-terminal // P-type ATPase, transmembrane domain
Chr03N	Chr03N_62869466	3.23E-06	Pavir.3NG317400	NA	yes		62868937	62875227	KBSM	Atlantic
Chr05K	Chr05K_14911029	3.62E-06	Pavir.5KG186400	NA	no		14912612	14921401	KBSM	Atlantic	(1 of 8) PTHR22891:SF157 - PROTEIN ARGONAUTE 4
Chr07L	Chr07K_30618545	2.75E-06	Pavir.7KG135620	NA	yes		30610996	30614966	PKLE	Atlantic	(1 of 2) PTHR46758:SF18 - OS04G0385600 PROTEIN
Chr07K	Chr07K_30618545	2.75E-06	Pavir.7KG135732	NA	yes		30616959	30617261	PKLE	Atlantic
Chr01K	Chr01K_3583577	3.99E-07	Pavir.1KG046100	trans	yes	yes	3573510	3585408	KBSM	Gulf	(1 of 2) PTHR34810:SF1 - DNA-BINDING PROTEIN BIN4
Chr06K	Chr06K_2681718	1.17E-06	Pavir.6KG022700	NA	yes, hotspot regulating 41 genes		2672516	2673088	KBSM	Gulf
Chr06K	Chr06K_2681718	1.17E-06	Pavir.6KG022900	NA	yes, hotspot regulating 41 genes		2673128	2677569	KBSM	Gulf	(1 of 2) PTHR10257:SF109 - SERINE_THREONINE PROTEIN PHOSPHATASE 2A REGULATORY SUBUNIT
Chr09N	Chr09N_74962887	2.32E-06	Pavir.9NG774968	NA	no		74954789	74956875	KBSM	Gulf	(1 of 2) PTHR45714:SF49 - HOMEOBOX-LEUCINE ZIPPER PROTEIN HOX19
Chr03K	Chr03K_7069920	2.58E-06	Pavir.3KG097900	cis	yes		7063198	7065274	KBSM	Gulf	(1 of 2) PTHR19359:SF154 - CYTOCHROME B5
Chr03K	Chr03K_7069920	2.58E-06	Pavir.3KG097927	trans	yes		7067723	7068194	KBSM	Gulf	(1 of 5) PTHR33091:SF29 - SUBTILISIN INHIBITOR 1
Chr03K	Chr03K_7069920	2.58E-06	Pavir.3KG098100	cis and trans	yes		7069613	7070167	KBSM	Gulf	(1 of 2) PTHR33091:SF38 - OS12G0437800 PROTEIN
Chr09N	Chr09N_72394682	4.19E-06	Pavir.9NG663700	NA	yes		72382451	72387361	KBSM	Gulf	(1 of 2) PTHR45947:SF1 - GLYCOSYL TRANSFERASE, GROUP 1 FAMILY PROTEIN, EXPRESSED
Chr09N	Chr09N_72394682	4.19E-06	Pavir.9NG663800	trans	yes		72394831	72409847	KBSM	Gulf
Chr08N	Chr08N_36088187	4.93E-06	Pavir.8NG253600	NA	yes		36085459	36087270	KBSM	Gulf	(1 of 33) 1.3.3.8 - tetrahydroberberine oxidase. / THB oxidase.
Chr01N	Chr01N_20016012	2.41E-06	Pavir.1NG224400	trans	no		20035967	20038213	PKLE	Gulf	(1 of 25) PTHR35546:SF133 - OS10G0559550 PROTEIN
Chr02N	Chr02N_6143040	2.72E-06	Pavir.2NG023724	NA	yes		6134579	6136730	PKLE	Gulf	(1 of 111) PF03140 - Plant protein of unknown function (DUF247)
Chr04K	Chr04K_11610212	4.98E-06	Pavir.4KG249000	trans	yes		11604986	11606163	PKLE	Gulf	(1 of 47) K15032 - mTERF domain-containing protein, mitochondrial (MTERFD)
