## Supplemental Table 10 for "Genotype and environment shape gene regulatory variation in switchgrass"

### Sheet: Sheet1
Table S10. Leaf phosphorus candidate genes regulated by the Gulf trans eQTL, which acts as a regulatory hotspot in the Texas garden
Gene ID	Annotation Info	GO term
Pavir.2KG440200	(1 of 2) PTHR31268:SF32 - GALACTINOL--SUCROSE GALACTOSYLTRANSFERASE 2-RELATED
Pavir.2NG341200	(1 of 9) PTHR47944:SF4 - OS09G0441700 PROTEIN	GO:0004497 GO:0005506 GO:0016705 GO:0020037
Pavir.2NG427800	(1 of 2) PTHR14233:SF20 - OS09G0513200 PROTEIN	GO:0016020 GO:0022857 GO:0055085
Pavir.3KG100200	(1 of 2) PTHR14281:SF2 - KINETOCHORE PROTEIN SPC25	GO:0007059 GO:0031262
Pavir.3KG101400	(1 of 1) PF00560//PF08263//PF12799//PF13516 - Leucine Rich Repeat (LRR_1) // Leucine rich repeat N-terminal domain (LRRNT_2) // Leucine Rich repeats (2 copies) (LRR_4) // Leucine Rich repeat (LRR_6)	GO:0005515
Pavir.3NG160852
Pavir.3NG178053	(1 of 2) PTHR11909:SF352 - OS05G0593800 PROTEIN	GO:0004672 GO:0004713 GO:0005524 GO:0006468
Pavir.3NG258225		GO:0003924 GO:0005525
Pavir.8KG301750	(1 of 9) IPR002182//IPR003593//IPR027417//IPR036388//IPR041118//IPR042197 - NB-ARC // AAA+ ATPase domain // P-loop containing nucleoside triphosphate hydrolase // Winged helix-like DNA-binding domain superfamily // Disease resistance, N-terminal // Apoptotic protease-activating factors, helical domain	GO:0016887 GO:0043531
Pavir.9KG501100	(1 of 2) PTHR14167:SF30 - ENDOPHILIN-A	GO:0005515
Pavir.1KG383014	(1 of 3) PTHR46662:SF104 - GPI-ANCHORED ADHESIN-LIKE PROTEIN PGA55-RELATED	GO:0005515
Pavir.1NG088300	(1 of 4) PTHR48005:SF39 - PROTEIN KINASE DOMAIN-CONTAINING PROTEIN	GO:0004672 GO:0004713 GO:0005515 GO:0005524 GO:0006468
Pavir.1NG399900	(1 of 2) PTHR46196:SF2 - TRANSCRIPTION FACTOR BHLH157	GO:0046983
Pavir.2KG186700		GO:0005515
Pavir.2NG470100	(1 of 2) PTHR45838:SF4 - HISTONE-LYSINE N-METHYLTRANSFERASE TRITHORAX	GO:0005515
Pavir.3KG143900	(1 of 2) PTHR46286:SF3 - OS05G0145400 PROTEIN	GO:0005515
Pavir.3KG480900	(1 of 1) PTHR31989//PTHR34396:SF25 - FAMILY NOT NAMED // OS08G0476200 PROTEIN	GO:0003677 GO:0006355
Pavir.4NG012900	(1 of 19) PTHR47186:SF46 - PROTEIN LAP1
Pavir.4NG065591	(1 of 1) IPR000719//IPR001881//IPR009030//IPR011009//IPR020635//IPR025287 - Protein kinase domain // EGF-like calcium-binding domain // Insulin-like growth factor binding protein, N-terminal // Protein kinase-like domain // Tyrosine-protein kinase, catalytic domain // Wall-associated receptor kinase galacturonan-binding domain	GO:0004672 GO:0004713 GO:0005509 GO:0005524 GO:0006468 GO:0030247
Pavir.4NG311425	(1 of 8) PTHR23155:SF1182 - OS09G0270700 PROTEIN	GO:0043531
Pavir.5KG397100	(1 of 6) PTHR46868:SF3 - FCS-LIKE ZINC FINGER 10
Pavir.5KG776500	(1 of 1) PF11977//PF16953//PF17177 - Zc3h12a-like Ribonuclease NYN domain (RNase_Zc3h12a) // Protein-only RNase P (PRORP) // Pentacotripeptide-repeat region of PRORP (PPR_long)	GO:0005515
Pavir.5NG438500	(1 of 2) PTHR20921:SF7 - PROTEIN REVERSION-TO-ETHYLENE SENSITIVITY1	GO:0004623 GO:0006644 GO:0050482
Pavir.6NG047803
Pavir.6NG104106	(1 of 1) PTHR48063:SF71 - OS01G0603800 PROTEIN	GO:0005515
Pavir.6NG314500	(1 of 5) IPR005491//IPR036142 - EMSY N-terminal // ENT domain-like superfamily
Pavir.7KG169000	(1 of 2) PTHR33065:SF112 - DUF6598 DOMAIN-CONTAINING PROTEIN
Pavir.7KG260912	(1 of 2) PTHR46502:SF2 - 16 KDA PHLOEM PROTEIN 2
Pavir.7NG125265	(1 of 9) PTHR34145:SF8 - EXPRESSED PROTEIN	GO:0005515
Pavir.8KG150000	(1 of 4) PTHR12815:SF36 - OS11G0116500 PROTEIN	GO:0019867
Pavir.8KG304300	(1 of 11) PTHR23155:SF1255 - OS11G0550500 PROTEIN	GO:0016887 GO:0043531
Pavir.8NG228503	(1 of 2) PTHR32387:SF12 - DUF3883 DOMAIN-CONTAINING PROTEIN
Pavir.9NG207300		GO:0005634
Pavir.3NG025000	(1 of 2) PTHR24015:SF2026 - DYW DOMAIN-CONTAINING PROTEIN	GO:0005515 GO:0008270
Pavir.5KG017700	(1 of 2) PTHR43834:SF6 - GTPASE DER	GO:0005525 GO:0016887
Pavir.5NG012529	(1 of 3) 1.14.13.20 - 2,4-dichlorophenol 6-monooxygenase. / 2,4-dichlorophenol hydroxylase.	GO:0071949
Pavir.5NG120903
Pavir.5NG639200	(1 of 2) PTHR21450:SF57 - BZIP TRANSCRIPTION FACTOR-LIKE
Pavir.7KG121030	(1 of 2) PTHR31061:SF24 - HEPARAN-ALPHA-GLUCOSAMINIDE N-ACETYLTRANSFERASE-LIKE PROTEIN (DUF1624)
Pavir.7KG160500	(1 of 2) PTHR45374:SF1 - GLUTATHIONE S-TRANSFERASE TCHQD
Pavir.8NG037980
Pavir.9KG114100	(1 of 2) PTHR31791:SF81 - FRIGIDA-LIKE PROTEIN	GO:0003676 GO:0008270
Pavir.9KG558500	(1 of 4) PTHR14000:SF45 - OS02G0631200 PROTEIN
Pavir.9NG012600	(1 of 2) PTHR10252:SF54 - CHROMATIN ACCESSIBILITY COMPLEX PROTEIN 1	GO:0000786 GO:0003677 GO:0006334 GO:0030527 GO:0046982
Pavir.9NG093200
Pavir.9NG464000	(1 of 2) PTHR11247:SF8 - PALMITOYL-PROTEIN THIOESTERASE 1
